# Calculation of ATP production rates using the Seahorse XF Analyzer

**DOI:** 10.1101/2022.04.16.488523

**Authors:** Brandon R. Desousa, Kristen K.O. Kim, Anthony E. Jones, Andréa B. Ball, Wei Y. Hsieh, Pamela Swain, Danielle H. Morrow, Alexandra J. Brownstein, David A. Ferrick, Orian S. Shirihai, Andrew Neilson, David A. Nathanson, George W. Rogers, Brian P. Dranka, Anne N. Murphy, Charles Affourtit, Steven J. Bensinger, Linsey Stiles, Natalia Romero, Ajit S. Divakaruni

## Abstract

Oxidative phosphorylation and glycolysis are the dominant ATP-generating pathways in mammalian metabolism. The balance between these two pathways is often shifted to execute cell-specific functions in response to stimuli that promote activation, proliferation, or differentiation. However, measurement of these metabolic switches has remained mostly qualitative, making it difficult to discriminate between healthy, physiological changes in energy transduction or compensatory responses due to metabolic dysfunction. We therefore developed a broadly applicable method to calculate ATP production rates from oxidative phosphorylation and glycolysis using Seahorse XF Analyzer data. We quantified the bioenergetic changes observed during macrophage polarization as well as cancer cell adaptation to *in vitro* culture conditions. Additionally, we detected substantive changes in ATP utilization upon neuronal depolarization and T cell receptor activation that are not evident from steady-state ATP measurements. This method generates a single readout that allows the direct comparison of ATP produced from oxidative phosphorylation and glycolysis in live cells. Additionally, the manuscript provides a framework for tailoring the calculations to specific cell systems or experimental conditions.
