## Appendix Worksheet for "Calculation of ATP production rates using the Seahorse XF Analyzer"

### Sheet: Calculate buffering power
	Calculating the buffering power of the experimental medium in the XF96 microchamber
		H2SO4		Background
	Time (min)	Value	StandardMean	Value	StandardMean
The values here are taken from the five points prior to an injection of acid. The averages of these five values are used for calculating the change in pH	29.9492	7.29279	0.00325909	7.30009	0.00411645	pH prior to injection		Background
	30.2194	7.29008	0.00328163	7.29704	0.00417243	7.28752		7.29466
	30.4932	7.28764	0.00328955	7.29508	0.00478352
	30.7628	7.2848	0.00330911	7.29193	0.00477134
	31.0332	7.2823	0.00325619	7.28918	0.00481382
	46.8711	7.17028	0.00425279	7.31209	0.00803441	pH after first injection		Background
	47.148	7.16851	0.00417086	7.30977	0.00812545	7.16614		7.30707
	47.415	7.16606	0.00425956	7.30681	0.00807284
	47.6886	7.16412	0.00422837	7.30479	0.00811547
	47.954	7.16172	0.00424238	7.3019	0.00808918
	63.874	7.07201	0.00750349	7.31135	0.00558207	pH after second injection		Background
	64.1402	7.06987	0.00747696	7.30866	0.00553505	7.06866		7.30673
	64.4166	7.06845	0.00755384	7.30685	0.0056252
	64.6844	7.06657	0.00756295	7.30433	0.00555177
	64.9574	7.06638	0.00810933	7.30247	0.00553044
	80.8585	6.98531	0.00781934	7.3201	0.00552096	pH after third injection		Background
	81.1348	6.98398	0.00783686	7.31828	0.00562581	6.98212		7.31617
	81.4032	6.98197	0.00780443	7.31609	0.00554864
	81.6816	6.98062	0.00785707	7.31429	0.00560524
	81.9474	6.97869	0.00776628	7.31209	0.00554139
	97.9753	6.90194	0.0104217	7.32749	0.00593511	pH after fourth injection		Background
	98.2447	6.90015	0.0103967	7.32545	0.0059226	6.89949		7.32373
	98.5148	6.89974	0.0100166	7.3239	0.00591165
	98.7842	6.89827	0.00994978	7.32164	0.00588634
	99.0551	6.89738	0.00982508	7.32017	0.00596236
		pH reading	Background pH	Background drift	pH corrected for background drift	delta pH	Concentration of H2SO4 injected (in mM)	Concentration of H+ injected (in mM)	Volume of injection (in uL)	Total nmol H+ in well	Total well volume (uL)	nmol H+ per uL in well	nmol H+ per 2.28 uL	*The microchamber volume for the 96-well platform is 2.28 uL. As all measurements of medium acidification are made in this volume, calculations are straightforward if this is accounted for during the buffering power measurements. The buffering power of the medium is given by the slope of plotting the pH change against the acid titration.
	Starting pH	7.28752	7.29466	----	0	7.28752	----	----	----		150	0	0
	First injection	7.16614	7.30707	7.30707	0.140934	7.14659	1.25	2.5	25	62.5	175	0.357143	0.814286
	Second injection	7.06866	7.30673	7.30673	0.238076	7.04945	1.25	2.5	25	125	200	0.625	1.425
	Third injection	6.98212	7.31617	7.31617	0.334053	6.95347	1.25	2.5	25	187.5	225	0.833333	1.9
	Fourth injection	6.89949	7.32373	7.32373	0.424235	6.86329	1.25	2.5	25	250	250	1	2.28

### Sheet: Convert ECAR to pmol H+ per min
	Calculating the proton production rates needed to determine glycolytic ATP
	All values in the table are presented as mpH/min/1000 cells
		Vehicle controls ("NT" = No Treatment)					50 ng/mL LPS (TLR4 agonist)
	Time (min)	B02	B03	B04	B05	B06	G02	G03	G04	G05	G06
	1.35174	0.795424	0.990357	0.837816	0.707955	0.822982	2.29318	2.52294	3.76036	2.1103	1.96881
	6.94676	0.889994	0.970988	0.833561	0.636313	0.944964	2.60714	2.70808	3.54125	2.30366	2.10093
	12.5646	0.855551	0.868093	0.765879	0.57611	0.884078	2.57046	2.62263	3.34873	2.21544	2.02526
	18.1876	0.810536	0.812383	0.725582	0.543101	0.842627	2.52888	2.5718	3.26992	2.16518	2.00587
	23.8361	0.787268	0.78964	0.705666	0.531261	0.820482	2.51262	2.57092	3.25639	2.17829	2.01768
	29.4079	0.768904	0.760219	0.688789	0.522849	0.800303	2.54178	2.42086	3.25127	2.2131	2.05118
	35.1178	1.3789	1.15132	1.28382	0.85638	1.54179	3.12122	2.4662	4.1159	2.67143	2.32915
	40.7367	1.35531	1.18194	1.23808	0.88111	1.42578	3.36299	3.38328	4.49602	2.94138	2.6554
	46.3301	1.70087	1.74336	1.58057	1.11281	1.84768	3.47164	3.68045	4.67071	3.05664	2.78728
	52.0415	1.93645	2.06406	1.7722	1.28843	2.0884	2.94915	3.90212	4.43851	2.68239	2.47411
	57.6715	1.90448	1.9507	1.71119	1.23851	2.00181	2.96249	3.80903	4.38502	2.69698	2.20396
	63.3316	1.96143	1.97495	1.76031	1.26654	2.04085	2.88783	3.75339	4.30997	2.66144	2.46673
	69.0401	2.05332	2.14183	1.81924	1.31704	2.16406	2.78237	3.66859	4.02599	2.94097	2.62561
	74.6673	2.04354	2.11271	1.84999	1.334	2.18577	2.85838	3.65718	4.08852	2.6845	2.64375
	80.3179	2.07366	2.14494	1.89357	1.36599	2.20654	2.84821	3.64265	4.09554	2.73469	2.67778
	86.093	1.93676	2.03342	1.78344	1.27424	2.25713	2.7542	3.67806	4.15558	2.88806	2.5701
	91.7689	2.04365	2.17477	1.91035	1.43506	2.45313	2.86952	3.73394	4.23692	2.92221	2.6965
	97.4319	2.03164	2.16676	1.88984	1.41485	2.51807	2.9195	3.79425	4.32859	2.99136	2.745
		B02	B03	B04	B05	B06	G02	G03	G04	G05	G06
	ECAR (mpH/min)	0.778086	0.77493	0.697228	0.527055	0.810393	2.5272	2.49589	3.25383	2.19569	2.03443
	Buffering power in 2.28 uL	0.1745
	pmol H+/min	4.45894	4.44086	3.99557	3.02037	4.64408	14.4825	14.3031	18.6466	12.5828	11.6586

### Sheet: Calculate OCR parameters
	Calculating the oxygen consumption parameters needed to determine ATP production rates
	All values in the table are presented as pmol O2/min/1000 cells
		Vehicle controls ("NT" = No Treatment)					50 ng/mL LPS (TLR4 agonist)
	Time (min)	B02	B03	B04	B05	B06	G02	G03	G04	G05	G06
	1.35174	4.83824	4.59207	4.35556	3.71664	5.23944	2.56811	2.16468	2.75579	2.07494	2.27857
	6.94676	4.51689	4.61359	4.5335	3.66486	5.2787	2.23352	2.0608	2.99047	1.9081	1.91814
	12.5646	4.13636	4.46828	4.43032	3.50616	5.21302	2.05099	1.92488	2.8392	1.81713	1.71698
	18.1876	3.92087	4.42182	4.34754	3.39716	5.18156	1.91265	1.8059	2.79244	1.70787	1.58523
	23.8361	3.85134	4.40169	4.39511	3.35549	5.228	1.84703	1.83219	2.77926	1.66705	1.59899
	29.4079	3.77815	4.3768	4.39258	3.32338	5.23176	1.75959	1.70261	2.74406	1.60972	1.45644
	35.1178	1.67135	1.48944	1.39357	1.52	1.70574	0.827976	0.814709	1.32885	0.79161	0.801992
	40.7367	1.61495	1.42642	1.38708	1.46559	1.71157	0.756417	0.74769	1.19643	0.688735	0.70152
	46.3301	1.63766	1.43429	1.40555	1.48932	1.73854	0.829384	0.77934	1.23053	0.740034	0.740127
	52.0415	4.01483	4.92187	4.88992	3.95397	7.80569	1.61278	1.54426	2.47689	1.48684	1.23805
	57.6715	4.05719	4.35057	4.5497	3.76955	6.71152	1.47004	1.45393	2.1277	1.37794	1.24635
	63.3316	4.63373	4.54987	4.98348	4.11183	7.29527	1.38978	1.34565	2.14512	1.31794	1.28127
	69.0401	7.18356	7.8669	7.00547	5.67212	11.3768	1.05318	1.3174	1.82412	1.26318	1.09035
	74.6673	6.93391	7.47898	7.02636	5.40333	10.7463	1.09955	1.23054	1.95651	1.62901	1.0898
	80.3179	7.21515	7.79305	7.34635	5.50439	10.5384	0.995941	1.1139	1.93096	1.37721	0.990138
	86.093	1.19051	0.925391	1.0335	1.32716	0.694791	0.521597	0.4913	0.925541	0.510417	0.5176
	91.7689	1.24865	1.01497	1.12469	1.27542	1.40077	0.508933	0.494586	0.877991	0.471889	0.503669
	97.4319	1.231	1.02615	1.13651	1.25056	1.39851	0.506713	0.482798	0.888234	0.502308	0.529857
		B02	B03	B04	B05	B06	G02	G03	G04	G05	G06
Basal respiration		2.57492	3.36869	3.26324	2.07644	3.83024	1.29549	1.27871	1.87855	1.15129	1.01096
ATP-linked respiration		2.18844	2.95889	2.99753	1.86198	3.50482	1.01041	1.00388	1.54818	0.924001	0.806896
Proton leak-linked respiration		0.386482	0.409794	0.265714	0.214462	0.325417	0.285078	0.274823	0.330365	0.227286	0.204061

### Sheet: Calculate ATP production rates
	All values presented as pmol O2/min/1000 cells
RESPIRATORY PARAMETERS NEEDED FOR CALCULATION	Vehicle controls ("NT" = No Treatment)					50 ng/mL LPS (TLR4 agonist)
	B02	B03	B04	B05	B06	G02	G03	G04	G05	G06
Basal respiration	2.57492	3.36869	3.26324	2.07644	3.83024	1.29549	1.27871	1.87855	1.15129	1.01096
ATP-linked respiration	2.18844	2.95889	2.99753	1.86198	3.50482	1.01041	1.00388	1.54818	0.924001	0.806896
Proton leak-linked respiration	0.386482	0.409794	0.265714	0.214462	0.325417	0.285078	0.274823	0.330365	0.227286	0.204061
Respiration driving ATP synthesis (correcting for proton leak)	2.22709	2.99987	3.0241	1.88343	3.53737	1.03892	1.03137	1.58122	0.946729	0.827302
Scale by 2.727 (P/O ratio) and by 2 (Seahorse outputs are in O2)	12.1465	16.3613	16.4934	10.2722	19.2928	5.66625	5.62508	8.62397	5.16346	4.5121
	Estimated pmol ATP generated during oxidative phosphorylation/min per 1000 cells
			AVERAGE		14.9133			AVERAGE		5.91817
			S.E.M.		1.6274			S.E.M.		0.70772
	All values presented as pmol H+/min/1000 cells
ACIDIFICATION PARAMETERS NEEDED FOR CALCULATION	Vehicle controls ("NT" = No Treatment)					50 ng/mL LPS (TLR4 agonist)
	B02	B03	B04	B05	B06	G02	G03	G04	G05	G06
Total H+ production rate	4.45894	4.44086	3.99557	3.02037	4.64408	14.4825	14.3031	18.6466	12.5828	11.6586
Respiratory acidification (Scale basal respiratory rate by 0.38)	0.978469	1.2801	1.24003	0.789048	1.45549	0.492285	0.485909	0.713848	0.437489	0.384163
Remaining glycolytic acidification	3.48047	3.16076	2.75554	2.23132	3.18859	13.9902	13.8172	17.9327	12.1453	11.2744
Scale by 1.53 (Adjusting for incomplete sensor coverage to match enzymatic lactate assays)	5.32513	4.83596	4.21598	3.41393	4.87855	21.4051	21.1403	27.4371	18.5823	17.2499
	Estimated pmol ATP generated during glycolysis/min per 1000 cells
			AVERAGE		4.53391			AVERAGE		21.1629
			S.E.M.		0.331019			S.E.M.		1.75208
